# Gene expression and alternative splicing contribute to adaptive divergence of ecotypes

**DOI:** 10.1101/2023.04.22.537924

**Authors:** Peter A. Innes, April M. Goebl, Chris C.R. Smith, Kaylee Rosenberger, Nolan C. Kane

## Abstract

Regulation of gene expression is a critical link between genotype and phenotype explaining substantial heritable variation within species. However, we are only beginning to understand the ways that specific gene regulatory mechanisms contribute to adaptive divergence of populations. In plants, the post-transcriptional regulatory mechanism of alternative splicing (AS) plays an important role in both development and abiotic stress response, making it a compelling potential target of natural selection. AS allows organisms to generate multiple different transcripts/proteins from a single gene and thus may provide a source of evolutionary novelty. Here we examine whether variation in alternative splicing and gene expression levels might contribute to adaptation and incipient speciation of dune-adapted prairie sunflowers in Great Sand Dunes National Park, Colorado, USA. We conducted a common garden experiment to assess transcriptomic variation among ecotypes and analyzed differential expression, differential splicing, and gene coexpression. We show that individual genes are strongly differentiated for both transcript level and alternative isoform proportions, even when grown in a common environment, and that gene coexpression networks are disrupted between ecotypes. Furthermore, we examined how genome-wide patterns of sequence divergence correspond to divergence in transcript levels and isoform proportions and find evidence for both *cis* and *trans*-regulation. Together our results emphasize that alternative splicing has been an underappreciated mechanism providing source material for natural selection at micro-evolutionary time scales.
