## Supplemental Tables for "Gene expression and alternative splicing contribute to adaptive divergence of ecotypes"

### Sheet: Table_S1
chrom	pos	inversion	Fst	Ha412HO_gene	Ath_homolog	splice_event	deltaPSI	FDR
Ha412HOChr11	27815342	pet11.01	1	Ha412HOChr11g0490131	AT4G21570	RI_16955	0.256	0
Ha412HOChr05	166091613	pet05.01	0.956522	Ha412HOChr05g0236241	NA	A3SS_5910	0.078	0
Ha412HOChr16	152687218	NA	0.737374	Ha412HOChr16g0782061	AT3G20540	A3SS_14839	-0.063	8.60788e-07
Ha412HOChr09	119128384	pet09.01	0.695187	Ha412HOChr09g0396571	AT3G53020	RI_7956	0.008	0.000411
Ha412HOChr11	61605063	NA	0.68984	Ha412HOChr11g0500221	AT1G71900	RI_17174	0.048	0.005
Ha412HOChr02	80917915	NA	0.663551	Ha412HOChr02g0065411	AT5G07830	RI_13198	0.183	5.93706e-11
Ha412HOChr09	134156402	pet09.01	0.480832	Ha412HOChr09g0401541	AT2G35130	RI_14373	0.212	0
Ha412HOChr06	59509148	NA	0.477273	Ha412HOChr06g0268071	AT2G26330	RI_13167	-0.071	0
Ha412HOChr10	110882852	NA	0.446281	Ha412HOChr10g0453371	AT5G27840	A5SS_15618	0.284	0
Ha412HOChr17	199506850	NA	0.436364	Ha412HOChr17g0855991	AT1G13170	A5SS_38	0.132	0.012
Ha412HOChr05	168450812	pet05.01	0.431085	Ha412HOChr05g0236861	AT3G48420	RI_17226	-0.014	0.022
Ha412HOChr14	102720928	NA	0.37227	Ha412HOChr14g0658251	AT4G26370	RI_20764	-0.025	4.78399e-10
Ha412HOChr14	167120440	NA	0.36954	Ha412HOChr14g0679271	AT1G08520	RI_21314	0.506	2.62911e-14
Table S1. Fst outlier splice site SNPs within differentially spliced genes

### Sheet: Table_S2
Ha412_gene	inversion	Fst	Ath_spliceosomal_homolog	notes
Ha412HOChr11g0496501	pet11.01	0.72041	AT2G13540	ABH1
Ha412HOChr11g0495951	pet11.01	0.67056	AT1G06220,AT5G25230	GFA1
Ha412HOChr11g0483221	pet11.01	0.5924	AT1G60830,AT1G60900,AT4G36690
Ha412HOChr09g0393781	pet9.01	0.57983	AT1G28180,AT1G55150,AT2G33730,AT3G01540,AT3G06480,AT5G11200,AT5G14610,AT5G63120,AT3G19760,AT1G51380
Ha412HOChr11g0497331	pet11.01	0.56739	AT1G28180,AT1G55150,AT2G33730,AT3G01540,AT3G06480,AT5G11200,AT5G14610,AT5G63120,AT3G19760,AT1G51380
Ha412HOChr05g0234241	pet05.01	0.53801	AT1G20960,AT2G42270
Ha412HOChr17g0815691	pet17.01	0.53553	AT2G43770
Ha412HOChr17g0815861	pet17.01	0.53329	AT1G26370,AT1G27900,AT1G32490,AT2G35340,AT2G47250,AT3G26560,AT3G62310,AT4G01020,AT4G16680,AT5G10370,AT5G13010
Ha412HOChr11g0486491	pet11.01	0.51728	AT1G17640,AT3G13224,AT5G40490
Ha412HOChr11g0481811	pet11.01	0.51719	AT1G28180,AT1G55150,AT2G33730,AT3G01540,AT3G06480,AT5G11200,AT5G14610,AT5G63120,AT3G19760,AT1G51380
Ha412HOChr11g0480591	pet11.01	0.47972	AT2G36130,AT2G38730
Ha412HOChr17g0831071	NA	0.45455	AT2G36130,AT2G38730
Ha412HOChr17g0815441	pet17.01	0.43837	AT2G41500,AT2G43770,AT4G15900,AT4G15900
Table S2. Fst outlier spliceosomal homologs
